# Multi-omics Reveals Divergent Endothelial Molecular Responses to New and Old World Hantaviruses

**DOI:** 10.64898/2026.09.11.751079

**Authors:** Yennifer Delgado, Anne K. Zaiss, Immy A. Ashley, Arjit Vijey Jeyachandran, Shipra Sharma, Vrithika Vaithi, Declan M. Winters, Andrea O. Chan, Pritha Sankar, Sophie F. Blanc, Charles O. Olwal, Justin Selby, Valerie Vandersall, Sara K. Makanani, Evan T. Wynn, Jocelyn J. Ni, Kareem Alba, Sandra Papazian, Brian Nguyen, Ashok Kumar, Shantanu Joshi, Gustavo Garcia, Nevan J. Krogan, Robert Damoiseaux, Vaithilingaraja Arumugaswami, Mehdi Bouhaddou

## Abstract

Hantaviruses cause vascular leakage syndromes that vary in clinical manifestation and severity. Although tissue tropism contributes to these differences, both Old and New World hantaviruses infect endothelial cells, where species-specific disease phenotypes remain poorly understood. Here we integrated time-resolved global RNA sequencing, mass spectrometry proteomics, and phosphoproteomics of human endothelial cells infected with New World Andes virus (ANDV) or Old World Hantaan virus (HTNV). Despite equivalent early viral RNA and protein levels, ANDV elicited a stronger innate immune protein response, preceding its restriction while HTNV replication continued. At later stages of infection, HTNV induced downregulation of cytoskeletal and junctional protein phosphorylation, accompanied by visual disruption of cellular actin architecture. Additionally, ANDV induced heightened activity of ERBB-family kinases, whose chemical inhibition by neratinib and afatinib reduced viral replication. Together, these data define species-specific responses in endothelial cells, identify druggable host targets, and reveal mechanisms with relevance to divergent vascular leakage symptomology.
