## Supplementary Table 5 for "Multi-omics Reveals Divergent Endothelial Molecular Responses to New and Old World Hantaviruses"

### Sheet: Results
			Protocol: Caspase-Glo
			Result: white 48hrs ANDV HTNV Caspase-Glo 2026.04.24 13:28:03
Luminescence
	Emission Filter:		None
	Integration Time(s):		0.3
	Reading:		1		1	2	3	4	5	6	7	8	9	10	11	12
				A	891200	1008000	1103000	980700	1150000	853000
				B	883900	1037000	1076000	1009000	1007000	719000
				C	900100	1828000	1588000	1761000	1856000	855900
				D	755000	2636000	2362000	2649000	2844000	825800
				E	907500	920900	816500	926000	899300	899900
				F	840800	988500	827600	886800	839000	879100
				G	578900	1274000	1298000	1240000	1269000	869500
				H	890700	1651000	1568000	1407000	1391000	883200

### Sheet: analysis
Mock:									Avg									Avg
	891200	883900	900100	755000	907500	840800	578900	890700	839594	1.06147	1.05277	1.07207	0.899244	1.08088	1.00144	0.6895	1.06087	1
	853000	719000	855900	825800	899900	879100	869500	883200		1.01597	0.856367	1.01942	0.983571	1.07183	1.04705	1.03562	1.05194
[ANDV]					Avg	Percent Capsase-glo				Avg	t test	STD
ANDV MOI 0.5	1008000	1103000	980700	1150000	1060425	1.20058	1.31373	1.16806	1.36971	1.26302	0.0002222	0.0946387
ANDV MOI 1	1037000	1076000	1009000	1007000	1032250	1.23512	1.28157	1.20177	1.19939	1.22946	0.00045447	0.038378
ANDV MOI 4	1828000	1588000	1761000	1856000	1758250	2.17724	1.89139	2.09744	2.21059	2.09417	8.7793e-13	0.143278
ANDV MOI 10	2636000	2362000	2649000	2844000	2622750	3.13961	2.81327	3.1551	3.38735	3.12383	2.51027e-16	0.236024
[HNTV]
HTNV MOI 0.5	920900	816500	926000	899300	890675	1.09684	0.972494	1.10291	1.07111	1.06084	0.280759	0.0604891
HTNV MOI 1	988500	827600	886800	839000	885475	1.17736	0.985715	1.05623	0.999293	1.05465	0.346823	0.0873222
HTNV MOI 4	1274000	1298000	1240000	1269000	1270250	1.5174	1.54599	1.4769	1.51145	1.51293	1.62294e-08	0.028359
HTNV MOI 10	1651000	1568000	1407000	1391000	1504250	1.96643	1.86757	1.67581	1.65675	1.79164	2.46021e-10	0.150473
MOI
[ANDV]					Avg	Percent Capsase-glo				Avg	t test	STD
ANDV MOI 0.5	1008000	1103000	980700	1150000	1060425	1.20058	1.31373	1.16806	1.36971	1.26302	0.0002222	0.0946387		ANDV MOI 0.5
ANDV MOI 1	1037000	1076000	1009000	1007000	1032250	1.23512	1.28157	1.20177	1.19939	1.22946	0.00045447	0.038378		ANDV MOI 1
ANDV MOI 4	1828000	1588000	1761000	1856000	1758250	2.17724	1.89139	2.09744	2.21059	2.09417	8.7793e-13	0.143278		ANDV MOI 4
ANDV MOI 10	2636000	2362000	2649000	2844000	2622750	3.13961	2.81327	3.1551	3.38735	3.12383	2.51027e-16	0.236024		ANDV MOI 10
[HNTV]														[HNTV]
HTNV MOI 0.5	920900	816500	926000	899300	890675	1.09684	0.972494	1.10291	1.07111	1.06084	0.280759	0.0604891		HTNV MOI 0.5
HTNV MOI 1	988500	827600	886800	839000	885475	1.17736	0.985715	1.05623	0.999293	1.05465	0.346823	0.0873222		HTNV MOI 1
HTNV MOI 4	1274000	1298000	1240000	1269000	1270250	1.5174	1.54599	1.4769	1.51145	1.51293	1.62294e-08	0.028359		HTNV MOI 4
HTNV MOI 10	1651000	1568000	1407000	1391000	1504250	1.96643	1.86757	1.67581	1.65675	1.79164	2.46021e-10	0.150473		HTNV MOI 10
	Avg	t test	STD
ANDV MOI 0.5	1.26302	0.0002222	0.0946387
ANDV MOI 1	1.22946	0.00045447	0.038378
ANDV MOI 4	2.09417	8.7793e-13	0.143278
ANDV MOI 10	3.12383	2.51027e-16	0.236024
[HNTV]
HTNV MOI 0.5	1.06084	0.280759	0.0604891
HTNV MOI 1	1.05465	0.346823	0.0873222
HTNV MOI 4	1.51293	1.62294e-08	0.028359
HTNV MOI 10	1.79164	2.46021e-10	0.150473

### Sheet: Caspase-Glo
			Caspase-Glo
Executed by:			PROMEGAPC\user
	Execution Date:		4/24/2026 1:28:28 PM
Instrument:			GloMax® Discover
	Instrument Name:		PromegaInstrument
	Serial Number:		9700100688
	Firmware Ver:		4.92.0
	Software Ver:		4.0.0
Parameters:
	Plate Type:		96 well

### Sheet: Results By Well
			Protocol: Caspase-Glo
			Result: white 48hrs ANDV HTNV Caspase-Glo 2026.04.24 13:28:03
A:1			n	Time _x000D_ By Well (sec)	Time _x000D_ By Plate(s)	value	Part
	Luminescence		1	0	0	891200
A:2			n	Time _x000D_ By Well (sec)	Time _x000D_ By Plate(s)	value	Part
	Luminescence		1	0	0.54	1008000
A:3			n	Time _x000D_ By Well (sec)	Time _x000D_ By Plate(s)	value	Part
	Luminescence		1	0	1.073	1103000
A:4			n	Time _x000D_ By Well (sec)	Time _x000D_ By Plate(s)	value	Part
	Luminescence		1	0	1.608	980700
A:5			n	Time _x000D_ By Well (sec)	Time _x000D_ By Plate(s)	value	Part
	Luminescence		1	0	2.147	1150000
A:6			n	Time _x000D_ By Well (sec)	Time _x000D_ By Plate(s)	value	Part
	Luminescence		1	0	2.681	853000
B:1			n	Time _x000D_ By Well (sec)	Time _x000D_ By Plate(s)	value	Part
	Luminescence		1	0	3.594	883900
B:2			n	Time _x000D_ By Well (sec)	Time _x000D_ By Plate(s)	value	Part
	Luminescence		1	0	4.129	1037000
B:3			n	Time _x000D_ By Well (sec)	Time _x000D_ By Plate(s)	value	Part
	Luminescence		1	0	4.672	1076000
B:4			n	Time _x000D_ By Well (sec)	Time _x000D_ By Plate(s)	value	Part
	Luminescence		1	0	5.215	1009000
B:5			n	Time _x000D_ By Well (sec)	Time _x000D_ By Plate(s)	value	Part
	Luminescence		1	0	5.752	1007000
B:6			n	Time _x000D_ By Well (sec)	Time _x000D_ By Plate(s)	value	Part
	Luminescence		1	0	6.288	719000
C:1			n	Time _x000D_ By Well (sec)	Time _x000D_ By Plate(s)	value	Part
	Luminescence		1	0	7.204	900100
C:2			n	Time _x000D_ By Well (sec)	Time _x000D_ By Plate(s)	value	Part
	Luminescence		1	0	7.75	1828000
C:3			n	Time _x000D_ By Well (sec)	Time _x000D_ By Plate(s)	value	Part
	Luminescence		1	0	8.29	1588000
C:4			n	Time _x000D_ By Well (sec)	Time _x000D_ By Plate(s)	value	Part
	Luminescence		1	0	8.823	1761000
C:5			n	Time _x000D_ By Well (sec)	Time _x000D_ By Plate(s)	value	Part
	Luminescence		1	0	9.353	1856000
C:6			n	Time _x000D_ By Well (sec)	Time _x000D_ By Plate(s)	value	Part
	Luminescence		1	0	9.89	855900
D:1			n	Time _x000D_ By Well (sec)	Time _x000D_ By Plate(s)	value	Part
	Luminescence		1	0	10.809	755000
D:2			n	Time _x000D_ By Well (sec)	Time _x000D_ By Plate(s)	value	Part
	Luminescence		1	0	11.355	2636000
D:3			n	Time _x000D_ By Well (sec)	Time _x000D_ By Plate(s)	value	Part
	Luminescence		1	0	11.886	2362000
D:4			n	Time _x000D_ By Well (sec)	Time _x000D_ By Plate(s)	value	Part
	Luminescence		1	0	12.418	2649000
D:5			n	Time _x000D_ By Well (sec)	Time _x000D_ By Plate(s)	value	Part
	Luminescence		1	0	12.95	2844000
D:6			n	Time _x000D_ By Well (sec)	Time _x000D_ By Plate(s)	value	Part
	Luminescence		1	0	13.491	825800
E:1			n	Time _x000D_ By Well (sec)	Time _x000D_ By Plate(s)	value	Part
	Luminescence		1	0	14.403	907500
E:2			n	Time _x000D_ By Well (sec)	Time _x000D_ By Plate(s)	value	Part
	Luminescence		1	0	14.936	920900
E:3			n	Time _x000D_ By Well (sec)	Time _x000D_ By Plate(s)	value	Part
	Luminescence		1	0	15.473	816500
E:4			n	Time _x000D_ By Well (sec)	Time _x000D_ By Plate(s)	value	Part
	Luminescence		1	0	16.01	926000
E:5			n	Time _x000D_ By Well (sec)	Time _x000D_ By Plate(s)	value	Part
	Luminescence		1	0	16.549	899300
E:6			n	Time _x000D_ By Well (sec)	Time _x000D_ By Plate(s)	value	Part
	Luminescence		1	0	17.09	899900
F:1			n	Time _x000D_ By Well (sec)	Time _x000D_ By Plate(s)	value	Part
	Luminescence		1	0	18.005	840800
F:2			n	Time _x000D_ By Well (sec)	Time _x000D_ By Plate(s)	value	Part
	Luminescence		1	0	18.551	988500
F:3			n	Time _x000D_ By Well (sec)	Time _x000D_ By Plate(s)	value	Part
	Luminescence		1	0	19.09	827600
F:4			n	Time _x000D_ By Well (sec)	Time _x000D_ By Plate(s)	value	Part
	Luminescence		1	0	19.636	886800
F:5			n	Time _x000D_ By Well (sec)	Time _x000D_ By Plate(s)	value	Part
	Luminescence		1	0	20.174	839000
F:6			n	Time _x000D_ By Well (sec)	Time _x000D_ By Plate(s)	value	Part
	Luminescence		1	0	20.707	879100
G:1			n	Time _x000D_ By Well (sec)	Time _x000D_ By Plate(s)	value	Part
	Luminescence		1	0	21.62	578900
G:2			n	Time _x000D_ By Well (sec)	Time _x000D_ By Plate(s)	value	Part
	Luminescence		1	0	22.157	1274000
G:3			n	Time _x000D_ By Well (sec)	Time _x000D_ By Plate(s)	value	Part
	Luminescence		1	0	22.7	1298000
G:4			n	Time _x000D_ By Well (sec)	Time _x000D_ By Plate(s)	value	Part
	Luminescence		1	0	23.245	1240000
G:5			n	Time _x000D_ By Well (sec)	Time _x000D_ By Plate(s)	value	Part
	Luminescence		1	0	23.787	1269000
G:6			n	Time _x000D_ By Well (sec)	Time _x000D_ By Plate(s)	value	Part
	Luminescence		1	0	24.32	869500
H:1			n	Time _x000D_ By Well (sec)	Time _x000D_ By Plate(s)	value	Part
	Luminescence		1	0	25.235	890700
H:2			n	Time _x000D_ By Well (sec)	Time _x000D_ By Plate(s)	value	Part
	Luminescence		1	0	25.78	1651000
H:3			n	Time _x000D_ By Well (sec)	Time _x000D_ By Plate(s)	value	Part
	Luminescence		1	0	26.32	1568000
H:4			n	Time _x000D_ By Well (sec)	Time _x000D_ By Plate(s)	value	Part
	Luminescence		1	0	26.865	1407000
H:5			n	Time _x000D_ By Well (sec)	Time _x000D_ By Plate(s)	value	Part
	Luminescence		1	0	27.455	1391000
H:6			n	Time _x000D_ By Well (sec)	Time _x000D_ By Plate(s)	value	Part
	Luminescence		1	0	27.991	883200
