## Supplementary Table 6 for "Multi-omics Reveals Divergent Endothelial Molecular Responses to New and Old World Hantaviruses"

### Sheet: %infectivity
Condition	Cell_count	Positive_virus	Field
Mock	14	0	1
Mock	14	0	2
Mock	28	0	3
Mock	21	0	4
Mock	18	0	5
Mock	23	0	6
Mock	20	0	7
Mock	11	2	8
Mock	15	0	9
Mock	21	0	10
ANDV	14	13	1
ANDV	28	16	2
ANDV	23	13	3
ANDV	15	13	4
ANDV	14	14	5
ANDV	14	12	6
ANDV	10	9	7
ANDV	9	5	8
ANDV	11	10	9
ANDV	11	5	10
HTNV	13	7	1
HTNV	16	13	2
HTNV	19	17	3
HTNV	11	8	4
HTNV	18	17	5
HTNV	19	13	6
HTNV	28	10	7
HTNV	11	8	8
HTNV	26	18	9
HTNV	18	16	10

### Sheet: Long-range F-actin analysis
Condition	ImageID	Long-range tangent-support index
Mock	Mock 1.tif	0.10043
Mock	Mock 2.tif	0.105067
Mock	Mock 3.tif	0.123655
Mock	Mock 4.tif	0.123582
ANDV	ANDV 1.tif	0.124113
ANDV	ANDV 2.tif	0.147773
ANDV	ANDV 3.tif	0.14856
ANDV	ANDV 4.tif	0.131747
ANDV	ANDV 5.tif	0.161383
ANDV	ANDV 6.tif	0.145878
ANDV	ANDV 7.tif	0.141369
HTNV	HTNV 1.tif	0.141116
HTNV	HTNV 2.tif	0.17277
HTNV	HTNV 3.tif	0.179034
HTNV	HTNV 4.tif	0.166276
HTNV	HTNV 5.tif	0.175283
